# Longitudinal characterization of circulating extracellular vesicles and small RNA during simian immunodeficiency virus infection and antiretroviral therapy

**DOI:** 10.1101/2022.09.04.506571

**Authors:** Yiyao Huang, Zhaohao Liao, Phuong Dang, Suzanne Queen, Celina Monteiro Abreu, Lei Zheng, Kenneth W. Witwer

## Abstract

**Objectives:** Latent infection by human immunodeficiency virus (HIV) hinders viral eradication despite effective antiretroviral treatment (ART), Amongst proposed contributors to viral latency are cellular small RNAs that have also been proposed to shuttle between cells in extracellular vesicles (EVs). Thus, we profiled EV small RNAs during different infection phases to understand the potential relationship between these EV-associated small RNAs and viral infection.

**Design:** A well characterized simian immunodeficiency virus (SIV)/macaque model of HIV was used to profile EV-enriched blood plasma fractions harvested during pre-infection, acute infection, latent infection/ART treatment, and rebound after ART interruption.

**Methods:** Measurement of EV concentration, size distribution, and morphology was complemented with qPCR array for small RNA expression, followed by individual qPCR validations. Iodixanol density gradients were used to separate EV subtypes and virions.

**Results:** Plasma EV particle counts correlated with viral load and peaked during acute infection. However, SIV gag RNA detection showed that virions did not fully explain this peak. EV microRNAs miR-181a, miR-342-3p, and miR-29a decreased with SIV infection and remained downregulated in latency. Interestingly, small nuclear RNA U6 had a tight association with viral load peak.

**Conclusions:** This study is the first to monitor how EV concentration and EV small RNA expression change dynamically in acute viral infection, latency, and rebound in a carefully controlled animal model. These changes may also reveal regulatory roles in retroviral infection and latency.
