## Supplemental Tables for "Longitudinal characterization of circulating extracellular vesicles and small RNA during simian immunodeficiency virus infection and antiretroviral therapy"

### Sheet: Table 1 and 2 Animals
Supplemental Table 1.Sample donors, EV characterization and method development studies
	Animal ID	Group	Species	Virus strain	Inoculation	dPI treatment start	Treatment details	Treatment release (dPI)	Necropsy (dPI)
1	Pt443	Uninfected	Pigtailed macaque	/	10/18/2018 (sham)	/	/	/	85
2	Pt444	Uninfected	Pigtailed macaque	/	10/18/2018 (sham)	/	/	/	88
3	Pt437	Un-treated	Pigtailed macaque	SIVdeltaB670 and SIVmac17E-Fr	2018-02-26	/	/	/	49
4	Pt438	Un-treated	Pigtailed macaque		2018-06-11	/	/	/	46
5	Pt440	Un-treated	Pigtailed macaque		2018-06-11	/	/	/	44
6	Pt433	Rebound	Pigtailed macaque		2018-05-01	12	2.5mg/kg Dolutegravir, 20mg/kg PMPA, 40mg/kg FTC Once daily, Subcutaneous 20mg Maraviroc Twice daily,Orally	180	195
7	Pt434	Rebound	Pigtailed macaque		2018-05-01	12		180	196
8	Pt436	Rebound	Pigtailed macaque		2018-05-01	12		180	210
Supplemental Table 2.Sample donors, longitudinal studies
	Animal ID	Group	Species	Virus strain	Inoculation	dPI treatment start	Treatment details	Treatment release (dPI)	Necropsy (dPI)
1	Pt422	A	Pigtailed macaque	SIVdeltaB670 and SIVmac17E-Fr	2017-01-17	12	2.5mg/kg Dolutegravir, 20mg/kg PMPA, 40mg/kg FTC Once daily, Subcutaneous	154	181
2	Pt423	A	Pigtailed macaque		2017-01-17	12		154	185
3	Pt425	A	Pigtailed macaque		2017-01-17	12		154	192
4	Pt426	A	Pigtailed macaque		2017-01-17	12		154	192
5	Pt427	A	Pigtailed macaque		2017-01-17	12		154	198
6	Pt424	A	Pigtailed macaque		2017-01-17	12		154	195
7	Pt409	B	Pigtailed macaque		2016-05-17	12	2.5mg/kg Dolutegravir, 20mg/kg PMPA, 40mg/kg FTC Once daily, Subcutaneous 20mg Maraviroc Twice daily,Orally	154	198
8	Pt410	B	Pigtailed macaque		2016-05-17	12		154	194
9	Pt411	B	Pigtailed macaque		2016-05-17	12		154	195
10	Pt412	B	Pigtailed macaque		2016-05-17	12		154	195
11	Pt413	B	Pigtailed macaque		2016-05-17	12		154	188
12	Pt414	B	Pigtailed macaque		2016-05-17	12		154	188
13	Rh416	C	Rhesus	SIVmac251	2016-07-21	14	2.5mg/kg Dolutegravir, 20mg/kg PMPA, 40mg/kg FTC Once daily, Subcutaneous	280	306
14	Rh417	C	Rhesus		2016-07-21	14		280	306
15	Rh418	C	Rhesus		2016-07-21	14		280	342
16	Rh419	C	Rhesus		2016-07-21	14		280	317
17	Rh420	C	Rhesus		2016-07-21	14		280	324
18	Rh421	C	Rhesus		2016-07-21	14		280	316
*dPI: days post innoculation
Supplemental Table 3. Sample donors for iodixanol gradient separations
	Animal ID	Group	Species	Virus strain	Inoculation	dPI treatment start	Necropsy (dPI)
1	Pt334	Uninfected	Pigtailed macaque	/	9/6/2011 (sham)	/	85
2	Pt373	Uninfected	Pigtailed macaque	/	9/16/2014 (sham)	/	88
3	Pt374	Uninfected	Pigtailed macaque	/	9/16/2014 (sham)	/	49
4	Pt284	Acute infected	Pigtailed macaque	SIVdeltaB670 and SIVmac17E-Fr	2008-12-09	/	7
5	Pt296	Acute infected	Pigtailed macaque		2008-12-09	/	7
6	Pt280	Acute infected	Pigtailed macaque		2008-12-08	/	7
*dPI: days post innoculation
